# BiocMAP: A Bioconductor-friendly, GPU-Accelerated Pipeline for Bisulfite-Sequencing Data

**DOI:** 10.1101/2022.04.20.488947

**Authors:** Nicholas J Eagles, Richard Wilton, Andrew E. Jaffe, Leonardo Collado-Torres

## Abstract

**Background:** Bisulfite sequencing is a powerful tool for profiling genomic methylation, an epigenetic modification critical in the understanding of cancer, psychiatric disorders, and many other conditions. Raw data generated by whole genome bisulfite sequencing (WGBS) requires several computational steps before it is ready for statistical analysis, and particular care is required to process data in a timely and memory-efficient manner. Alignment to a reference genome is one of the most computationally demanding steps in a WGBS workflow, taking several hours or even days with commonly used WGBS-specific alignment software. This naturally motivates the creation of computational workflows that can utilize GPU-based alignment software to greatly speed up the bottleneck step. In addition, WGBS produces raw data that is large and often unwieldy; a lack of memory-efficient representation of data by existing pipelines renders WGBS impractical or impossible to many researchers.

**Results:** We present BiocMAP, a Bioconductor-friendly Methylation Analysis Pipeline consisting of two modules, to address the above concerns. The first module performs computationally-intensive read alignment using *Arioc*, a GPU-accelerated short-read aligner. The extraction module extracts and merges DNA methylation proportions - the fractions of methylated cytosines across all cells in a sample at a given genomic site. Since GPUs are not always available on the same computing environments where traditional CPU-based analyses are convenient, BiocMAP is split into two modules, with just the alignment module requiring an available GPU. Bioconductor-based output objects in R utilize an on-disk data representation to drastically reduce required main memory and make WGBS projects computationally feasible to more researchers.

**Conclusions:** BiocMAP is implemented using Nextflow and available at http://research.libd.org/BiocMAP/. To enable reproducible analysis across a variety of typical computing environments, BiocMAP can be containerized with Docker or Singularity, and executed locally or with the SLURM or SGE scheduling engines. By providing Bioconductor objects, BiocMAP’s output can be integrated with powerful analytical open source software for analyzing methylation data.
