## Additional File 1 for "BiocMAP: A Bioconductor-friendly, GPU-Accelerated Pipeline for Bisulfite-Sequencing Data"

### Sheet: S1 Collected metrics
List of output metrics collected by BiocMAP
These are various quantities aggregated from processing steps like FastQC, trimming, alignment, and methylation extraction. Together they form an R data.frame accessible from the file metrics.rda and from within the colData of output bsseq objects. For paired-end samples, some metrics are computed separately for each mate, in which case metric names are appended with "_R1" and "_R2" to refer to e…
metric name	processing step	description
FQCbasicStats	FastQC	Value for "Basic Statistics" in FastQC summary output
perBaseQual	FastQC	Value for "Per base sequence quality" in FastQC summary output
perTileQual	FastQC	Value for "Per tile sequence quality" in FastQC summary output
perSeqQual	FastQC	Value for "Per sequence quality scores" in FastQC summary output
perBaseContent	FastQC	Value for "Per base sequence content" in FastQC summary output
GCcontent	FastQC	Value for "Per sequence GC content" in FastQC summary output
Ncontent	FastQC	Value for "Per base N content" in FastQC summary output
SeqLengthDist	FastQC	Value for "Sequence Length Distribution" in FastQC summary output
SeqDuplication	FastQC	Value for "Sequence Duplication Levels" in FastQC summary output
OverrepSeqs	FastQC	Value for "Overrepresented sequences" in FastQC summary output
AdapterContent	FastQC	Value for "Adapter Content" in FastQC summary output
KmerContent	FastQC	Value for "Kmer Content" in FastQC summary output
Total_reads_processed	Trim Galore!	Value for "Total reads processed" entry in STDOUT from trimming
Reads_with_adapters	Trim Galore!	Value for "Reads with adapters" entry in STDOUT from trimming
Reads_written_passing_filters	Trim Galore!	Value for "Reads written (passing filters)" entry in STDOUT from trimming
Total_basepairs_processed	Trim Galore!	Value for "Total basepairs processed" entry in STDOUT from trimming
Quality_trimmed	Trim Galore!	Value for "Quality-trimmed" entry in STDOUT from trimming
Total_written_filtered	Trim Galore!	Value for "Total written (filtered)" entry in STDOUT from trimming
Sequence	Trim Galore!	Detected adapter sequence when trimming
was_trimmed	Trim Galore!	Logical value ("TRUE" or "FALSE") indicating whether this sample was trimmed
pairs	Arioc	(Paired-end only) Total number of pairs present in input data
conc_pairs_total	Arioc	(Paired-end only) Total number of concordantly aligned pairs
conc_pairs_1_mapping	Arioc	(Paired-end only) Number of uniquely mapped concordant alignments
conc_pairs_many_mappings	Arioc	(Paired-end only) Number of non-uniquely mapped concordant pairs
disc_pairs	Arioc	(Paired-end only) Number of pairs that aligned discordantly
rejected_pairs	Arioc	(Paired-end only) Number of pairs that were "rejected" during alignment
unmapped_pairs	Arioc	(Paired-end only) Number of pairs that didn't both successfully map
mates_not_in_paired_maps_total	Arioc	(Paired-end only) Value for "mates not in paired mappings" field in "SAM output" section of verbose output from alignment
mates_NIPM_with_no_maps	Arioc	(Paired-end only) Number of mates not in paired mappings having no mappings
mates_NIPM_with_1_map	Arioc	(Paired-end only) Number of mates not in paired mappings having 1 mapping
mates_NIPM_with_many_maps	Arioc	(Paired-end only) Number of mates not in paired mappings having 2 or more mappings
total_mapped_mates	Arioc	(Paired-end only) Total number of mates mapped
maxQlen	Arioc	(Paired-end only) Value for "maximum Q length" field in "SAM output" section of verbose output from alignment
max_diag_band_width	Arioc	(Paired-end only) Value for "maximum diagonal band width" field in "SAM output" section of verbose output from alignment
TLEN_mean	Arioc	(Paired-end only) Mean fragment length
TLEN_sd	Arioc	(Paired-end only) Standard deviation of fragment length
TLEN_skewness	Arioc	(Paired-end only) Skewness of fragment length
reads	Arioc	(Single-end only) Total number of reads present in input data
mapped_reads_total	Arioc	(Single-end only) Number of reads successfully mapped to the reference genome
mapped_reads_1_map	Arioc	(Single-end only) Number of reads mapped to a unique location on the reference genome
mapped_reads_many_maps	Arioc	(Single-end only) Number of reads mapped to more than 1 location on the reference genome
unmapped_reads	Arioc	(Single-end only) Number of reads that didn't successfully map to the reference genome
duplicate_maps	Arioc	Value for "duplicate mappings (unreported)" field in "SAM output" section of verbose output from alignment
err_rate_primary_maps	Arioc	Observed error rate for reads (single-end) or pairs (paired-end) in primary mappings
perc_M_CpG	Methylation extraction	Among all cytosines observed in CpG context, the percent that are methylated
perc_M_CHG	Methylation extraction	Among all cytosines observed in CHG context, the percent that are methylated
perc_M_CHH	Methylation extraction	Among all cytosines observed in CHH context, the percent that are methylated
lambda_bs_conv_eff	Lambda pseudo-alignment	Estimated bisulfite conversion efficiency as a percentage

### Sheet: S2 Scripts and configs
BiocMAP execution scripts and associated configuration files
BiocMAP provides several potential files for out-of-the-box functionality on local Linux machines as well as on SLURM or SGE-managed computing clusters.
module	platform	execution script	configuration file
alignment	SLURM	run_first_half_slurm.sh	conf/first_half_slurm.config
alignment	SGE	run_first_half_sge.sh	conf/first_half_sge.config
alignment	local Linux machine	run_first_half_local.sh	conf/first_half_local.config
alignment	The JHPCE cluster	run_first_half_jhpce.sh	conf/first_half_jhpce.config
extraction	SLURM	run_second_half_slurm.sh	conf/second_half_slurm.config
extraction	SGE	run_second_half_sge.sh	conf/second_half_sge.config
extraction	local Linux machine	run_second_half_local.sh	conf/second_half_local.config
extraction	The JHPCE cluster	run_second_half_jhpce.sh	conf/second_half_jhpce.config

### Sheet: S3 rules.txt content
Content of rules.txt
Each line of this input file to the extraction BiocMAP module consists of key-value pairs of the form <key> = <value>, some of which are required.
key name	associated software	required?	example value	description
manifest	NA	Yes	/users/nick/samples.manifest	Path to the text file of FASTQ paths and sample names
sam	Arioc	Yes	/users/nick/Arioc/[id].cfu.sam	Path to each SAM output from Arioc
arioc_log	Arioc	Yes	/users/nick/AriocP.[id].log	Path to each alignment log generated by Arioc
xmc_log	XMC	No	/users/nick/[id]_XMC.log	Path to each log from XMC
trim_report	Trim Galore!	Yes	/users/nick/[id]_trimming.log	Path to STDOUT from trimming each sample
fastqc_log_last	FastQC	Yes	/users/nick/[id]_*_trimmed_summary.txt	Path(s) to the most recently generated summary output from FastQC. If trimming was performed, this would refer to the post-trimming run of FastQC for applicable samples.
fastqc_log_first	FastQC	No	/users/nick/[id]_*_untrimmed_summary.txt	Path(s) to the initial summary output from FastQC, if trimming was performed and therefore FastQC was run twice for some samples.
						determined by {Arioc}	if it is configured to produce these outputs
						and	if using the {--use_bme} option	these are generated by the {coverage2cytosine} utility from {Bismark}

### Sheet: S4 Intermediate outputs
Intermediate output files
These files are not the main output files of interest from running both modules of BiocMAP, but are generated along the way as byproducts.
module	directory	filename	description
alignment	FastQC/Untrimmed/	[id]*_fastqc/*	Uncompressed output from the initial run of FastQC on each sample
alignment	FastQC/Trimmed/	[id]*_fastqc/*	Uncompressed output from the post-trimming run of FastQC on each applicable sample
alignment	Trimming/	[id]*.fq	Trimmed output FASTQ files from Trim Galore
alignment	Arioc/configs/	[id]_encode_reads.cfg	Configuration files generated for encoding each sample with AriocE
alignment	Arioc/configs/	[id]_align_reads.cfg	Configuration files generated for aligning each sample with AriocU or AriocP, as appropriate
alignment	Arioc/sams/	[id].c.sam	Concordant alignments in SAM format, determined by Arioc
alignment	Arioc/sams/	[id].*.sam	Discordant, rejected, and/or unmapped alignments in SAM format
alignment	FilteredAlignments/bams/	[id].cfu.sorted.bam	Quality-filtered, unique, coordinate-sorted alignments in BAM format
extraction	BME/[id]/	*	Direct output from Bismark Methylation Extractor for each sample (if using the --use_bme option)
extraction	Reports/[id]/	[id]_bedgraph_merged.gz.bismark.cov.gz	The main coverage output from the bismark2bedgraph utility (if using the --use_bme option)
extraction	Reports/[id]/	[id].*.CX_report.txt	Cytosine reports for each chromosome, including every cytosine in the genome. By default, these are split from MethylDackel's genome-wide report

### Sheet: S5 Test data
Sources of the test data provided in the BiocMAP repository
Human and mouse single-end and paired-end samples are provided to allow users to quickly verify proper installation of BiocMAP, sourced from SRA or the FlowRNA-WGBS dataset.
species	pairing	source or SRA IDs
human	single-end	SRR11923170, SRR11923171, SRR11923172
human	paired-end	FlowRNA-WGBS samples LIBD-1, LIBD-10, LIBD-11
mouse	single-end	SRR1536120, SRR1536121, SRR1536122
mouse	paired-end	SRR14902330, SRR14902331, SRR14902332
